# AT-HOOK-MOTIF NUCLEAR LOCALIZED 15 extends plant longevity by binding at poorly accessible, epigenetic mark-depleted chromatin surrounding transcribed regions

**DOI:** 10.1101/2025.08.05.668696

**Authors:** Thalia Luden, Jihed Chouaref, Remko Offringa

## Abstract

**Background:** Members of the *AT-HOOK MOTIF NUCLEAR LOCALIZED (AHL)* gene family have been shown to play important roles in plant development. In *Arabidopsis thaliana*, one member of this family, *AHL15*, induces somatic embryogenesis and extends plant longevity when overexpressed - the latter through strong repression of several ageing-related developmental transitions. However, its direct target genes and the mechanisms by which it regulates their expression have remained elusive to date.

**Results:** In this study we identified the genome-wide DNA binding sites of AHL15 and show that AHL15 binds throughout the genome at AT-rich sequences near the transcription start- and end sites in regions depleted of epigenetic marks. We show that induction of AHL15 activity causes strong and rapid changes in transcription, with the majority of the differentially expressed genes being downregulated but without directly affecting chromatin accessibility, resulting in developmental defects. In addition, AHL15 binding to regions near the transcription start and end sites was enhanced at genes that were differentially expressed upon AHL15 induction and was especially strong near the transcription start site of upregulated genes and near the transcription end site of downregulated genes. Finally, we show that AHL15 shares binding sites with the chromatin architectural protein GH1-HMGA2/HON5, which was previously shown to alter transcription by disrupting gene loop formation.

**Conclusions:** Together, our findings suggest that AHL15 affects the expression of its target genes by regulating the 3D organization rather than by changing the accessibility of chromatin or the deposition of histone modifications.
