## Additional files 1-7 for "AT-HOOK-MOTIF NUCLEAR LOCALIZED 15 extends plant longevity by binding at poorly accessible, epigenetic mark-depleted chromatin surrounding transcribed regions": additional_file_3_homer2motifs_AHL15.xlsx

### Sheet: shared_AHL15peaks_homermotifs
Sequence	Motif_name	Log_Pvalue_enrichment	perc_targets	perc_BG	p_value	Tpos	Tstd	Bpos	Bstd	StrandBias	Multiplicity	targets_over_BG
MAGATTGATA	1-MAGATTGATA	8.86839	1.63	0.2	1e-12	25.8	12.5	24.3	10.2	0.7	1.18	8.15
CCATCTAACC	2-CCATCTAACC	11.7625	0.52	0.01	1e-12	29.9	11.1	26	9.8	2.6	1	52
CAATTTTTAC	3-CAATTTTTAC	10.5475	1.63	0.22	1e-11	26.8	11.3	25.2	13	-0.8	1	7.40909
AGTGTACAAA	4-AGTGTACAAA	10.4022	1.11	0.09	1e-11	21.4	12.4	26.3	13.2	1	1.07	12.3333
AATATGTCTC	5-AATATGTCTC	12.0639	0.52	0.01	1e-11	26.1	12.4	12.9	9.1	2.6	1	52
ATAAGGGTCA	6-ATAAGGGTCA	10.2962	0.44	0	1e-10	24.2	10.8	23.5	8	10	1	Inf
GGGTTCTCTA	7-GGGTTCTCTA	12.3308	0.37	0	1e-09	28.2	13.8	23.4	2.8	-2	1	Inf
TAAACACCAC	8-TAAACACCAC	12.0639	0.44	0.01	1e-09	23.5	7.7	20.3	8.6	1	1	44
ATAGTTAACT	9-ATAGTTAACT	8.48417	3.78	1.47	1e-08	25	12.7	25.2	12.7	-0.6	1.06	2.57143
GAGCAATATT	10-GAGCAATATT	5.99706	11.71	7.28	1e-08	24	12.6	24.7	13	0.4	1.03	1.60852
GTTTGTTGCC	11-GTTTGTTGCC	12.3308	0.37	0	1e-08	35.2	7.6	32.7	2.8	10	1	Inf
ATTTGTTCCA	12-ATTTGTTCCA	11.8847	0.59	0.03	1e-08	19.8	11.3	26.6	13.4	10	1	19.6667
ATWTCAATCT	13-ATWTCAATCT	6.98928	2.3	0.71	1e-07	20.8	12.9	24.6	13.5	0.7	1.04	3.23944
GCGTATTATT	14-GCGTATTATT	10.2962	0.44	0.01	1e-07	28.2	13.2	23.6	15.4	2.3	1	44
TTTGCGCCAA	15-TTTGCGCCAA	10.9335	0.52	0.03	1e-07	23.9	5.2	19.7	12.1	-0.4	1	17.3333
TARTATTCYA	16-TARTATTCYA	9.0717	3.56	1.58	1e-06	25.7	11.4	24.9	14.1	-0.6	1.02	2.25316
TACATATAGG	17-TACATATAGG	10.2962	0.3	0.01	1e-06	24.2	7.7	31.7	19.4	0	1	30
TTGCTGACTA	18-TTGCTGACTA	12.1346	0.37	0.01	1e-06	20	11.2	18.9	8.3	2	1	37
AGATTGATGTTT	1-AGATTGATGTTT	13.8691	0.96	0.01	1e-23	19.6	11.3	15.6	6	10	1	96
TTTAATTTTTAC	2-TTTAATTTTTAC	14.1136	0.96	0.01	1e-19	24.5	9.9	29.4	6.4	-3.6	1	96
AWTTGTTCAMTA	3-AWTTGTTCAMTA	13.1589	0.67	0.01	1e-15	19.7	11	23.2	9.8	1.8	1	67
TGAAGATGATCT	4-TGAAGATGATCT	11.5431	0.89	0.04	1e-12	22.2	10.1	24.4	5.1	0.5	1	22.25
GGGTCATATTGT	5-GGGTCATATTGT	10.4095	0.52	0	1e-12	31	10.9	27.9	11.8	10	1	Inf
CTTGTTAGTTGC	6-CTTGTTAGTTGC	13.8342	0.52	0.01	1e-12	34.1	7.7	27.2	15.3	10	1	52
TAAGCTAAATGT	7-TAAGCTAAATGT	13.9506	0.52	0.01	1e-12	29.7	9.7	16.2	2.8	1	1	52
AATTTKGTAAST	8-AATTTKGTAAST	13.114	0.67	0.02	1e-11	22.8	12.4	29.1	10.5	0.3	1	33.5
AAATATATCTCT	9-AAATATATCTCT	11.2484	1.11	0.11	1e-10	25.1	9.9	25.1	13	1.5	1	10.0909
GTATTATTTTAG	10-GTATTATTTTAG	12.3554	0.44	0.01	1e-10	28.2	12.3	19.4	10	2.3	1	44
ATTAAAAATATT	11-ATTAAAAATATT	11.5434	2.37	0.58	1e-10	23.7	11.3	24	12.3	0.5	1	4.08621
CCGTAAACACCA	12-CCGTAAACACCA	10.4095	0.37	0	1e-09	23	8.9	21.4	0.5	0.6	1	Inf
CGTCCTACCATC	13-CGTCCTACCATC	10.4095	0.37	0	1e-09	19.8	10.5	33	0	10	1	Inf
TATCGACCCAAA	14-TATCGACCCAAA	14.522	0.37	0	1e-09	17.2	9	32	0	0.6	1	Inf
AATATCAACTTA	15-AATATCAACTTA	12.9764	0.74	0.04	1e-09	26.4	13.3	24	15.3	-0.3	1.1	18.5
TTTAAAAGAAAT	16-TTTAAAAGAAAT	13.3692	0.96	0.09	1e-09	23.9	11	24.6	10.2	-0.4	1.08	10.6667
ATTTTCGKATAA	17-ATTTTCGKATAA	9.82791	0.74	0.05	1e-08	26.8	9.8	24.5	11	1.2	1	14.8
AAAAAAGTTTAC	18-AAAAAAGTTTAC	14.6941	0.44	0.01	1e-08	21.8	12.5	22.1	11.3	2.3	1	44
GATTTAACCCGT	19-GATTTAACCCGT	11.9716	0.44	0.01	1e-08	18.5	11.9	20.8	6.8	0	1	44
TTATATTTGGGT	20-TTATATTTGGGT	12.3554	0.3	0	1e-07	22	11.6	23	0	-1.6	1	Inf
ATTAWTAATCWT	21-ATTAWTAATCWT	12.7617	0.59	0.03	1e-07	27.1	9.9	28.9	13.5	-10	1	19.6667
GGTATATATTTC	22-GGTATATATTTC	14.6941	0.44	0.01	1e-07	23.2	11.8	23.9	14.2	0	1	44
ATTGACACATGT	23-ATTGACACATGT	10.0864	0.44	0.01	1e-07	22	13.6	28.4	12.8	1	1	44
AATAATGAATTT	24-AATAATGAATTT	12.3554	0.3	0.01	1e-06	30	12.2	18.2	6.7	10	1	30
CATATAACCTCG	25-CATATAACCTCG	10.4095	0.3	0.01	1e-06	32.8	7.4	22.5	9.9	1.6	1	30
TGTCCAAA	1-TGTCCAAA	7.57512	4.45	1.86	1e-08	23.5	11.9	24.8	13.8	1.2	1.05	2.39247
RYGRGASV	2-RYGRGASV	4.41097	2	0.52	1e-08	30.1	12.3	25.7	13.6	-0.4	1.04	3.84615
WAAATATT	3-WAAATATT	6.29152	27.95	21.64	1e-07	25.2	12.9	25	13.7	0.3	1.19	1.29159
ATAGCGAC	4-ATAGCGAC	10.8672	0.3	0.01	1e-05	22.8	11.7	17.1	13.1	1.6	1	30
AATATGAC	5-AATATGAC	8.23695	1.04	0.31	0.0001	27.7	12	24.2	14.4	-1.3	1	3.35484

### Sheet: semishared_AHL15peaks_homermoti
Sequence	Motif_name	Log_Pvalue_enrichment	perc_targets	perc_BG	p_value	Tpos	Tstd	Bpos	Bstd	StrandBias	Multiplicity	targets_over_BG
CCTCAATCTT	1-CCTCAATCTT	10.6032	0.55	0.03	1e-19	23	11.6	23.2	7.2	-0.5	1	18.3333
TGTACCGCAT	2-TGTACCGCAT	10.7801	0.2	0	1e-13	28.8	8.2	13	0	-1	1.12	Inf
GGAGATGCTC	3-GGAGATGCTC	10.3507	0.38	0.03	1e-12	20.7	11.2	24.6	13.1	-0.6	1	12.6667
AGTGTACAAA	4-AGTGTACAAA	9.87663	0.9	0.21	1e-11	22.2	12.5	24.9	13.1	0.7	1.03	4.28571
CCRTCTCACC	5-CCRTCTCACC	7.80708	0.78	0.18	1e-10	25.2	10.6	25.9	12.7	0.6	1.1	4.33333
ATATTGTCSC	6-ATATTGTCSC	7.77526	2.03	0.95	1e-09	24.8	13.3	24.9	13.3	0.3	1	2.13684
ACGCAATATG	7-ACGCAATATG	13.7317	0.15	0	1e-09	25.8	13	27	0	-2.3	1	Inf
ACGGGATGCT	8-ACGGGATGCT	11.4906	0.15	0	1e-09	23.5	9.3	8	0	1	1	Inf
GGSATTGSAA	9-GGSATTGSAA	10.6585	0.35	0.04	1e-09	22.6	11.5	28.1	10.3	-0.4	1	8.75
AGATTTCGAC	10-AGATTTCGAC	9.68877	0.3	0.03	1e-08	26.4	12.5	29.9	14.6	1	1.09	10
CAAAATGATG	11-CAAAATGATG	9.51124	0.93	0.29	1e-08	30.4	10.7	25.3	11.4	-0.5	1	3.2069
GTTAGATTTA	12-GTTAGATTTA	7.48724	3.38	1.97	1e-08	25.1	11.9	25.4	12.9	-0.3	1.04	1.71574
ACACTACRGG	13-ACACTACRGG	9.31968	0.25	0.02	1e-08	22.7	9.9	22.9	10.9	1.2	1	12.5
TATTAAAACT	14-TATTAAAACT	8.13146	2.38	1.26	1e-08	26.6	11.1	24.5	13.3	0.7	1.03	1.88889
TCCGCCMCTG	15-TCCGCCMCTG	11.4001	0.15	0.01	1e-07	29.2	11.2	12	0	2.3	1	15
CCGCAAACGC	16-CCGCAAACGC	11.2056	0.15	0.01	1e-07	23.9	12.9	18.4	7.9	-0.4	1.17	15
TAGCTTAGCT	17-TAGCTTAGCT	11.7076	0.18	0.01	1e-07	23.7	15.3	30.7	8.4	1.3	1	18
TAATCTTGTT	18-TAATCTTGTT	11.6466	0.3	0.04	1e-06	27.2	10.9	28.8	10.1	3.5	1	7.5
AATAATGCCC	19-AATAATGCCC	9.46127	0.23	0.02	1e-06	25	9.8	24.2	16	-0.3	1	11.5
GAAAGAGGAA	20-GAAAGAGGAA	12.1908	0.15	0.01	1e-06	28.5	9.3	19.8	10	-1	1	15
AATATTTAAA	21-AATATTTAAA	7.41896	13.8	11.34	1e-06	25	12.5	25.2	13.4	-0.1	1.12	1.21693
GTAAACACCA	22-GTAAACACCA	10.2962	0.13	0	1e-05	23.4	8.4	28.4	5.4	0.6	1	Inf
ATACTAGATT	23-ATACTAGATT	9.00245	1.23	0.59	1e-05	23.5	11.6	25.4	12.4	-0.7	1.02	2.08475
ATTTGTTCCA	24-ATTTGTTCCA	11.6356	0.2	0.02	1e-05	19.5	10.9	22.3	11.5	2.8	1	10
TGTTGGCAAA	25-TGTTGGCAAA	10.2962	0.13	0.01	1e-05	33.2	2.6	29.6	5.7	-0.6	1	13
AACATCAATCTT	1-AACATCAATCTT	13.5211	0.38	0.01	1e-19	18.4	10.8	18.9	9.3	-1.5	1	38
TGTAAAAATTAA	2-TGTAAAAATTAA	12.3554	0.28	0.01	1e-15	27.1	10.2	20.2	5.9	10	1	28
AAATACAATTGC	3-AAATACAATTGC	13.0829	0.25	0.01	1e-14	26.6	9.5	17.6	10.4	0	1	25
TGVAGATGCCCT	4-TGVAGATGCCCT	9.15946	0.35	0.02	1e-14	24.7	13.7	22.3	12	0	1	17.5
AATATTTAAATT	5-AATATTTAAATT	8.96503	8.03	5.18	1e-13	24.8	11.4	25.3	13	0	1.06	1.55019
GATCTAAGCAAA	6-GATCTAAGCAAA	13.8578	0.2	0	1e-13	24.1	10.6	19.5	1.7	0.7	1	Inf
TTAACTAGACAT	7-TTAACTAGACAT	13.653	0.28	0.01	1e-12	27.5	12.7	23.6	14	-0.8	1	28
ATAAGGGTCATA	8-ATAAGGGTCATA	12.1904	0.25	0.01	1e-12	25.9	9.2	25.3	10.2	3.2	1	25
CGGTGAAATCCT	9-CGGTGAAATCCT	9.445	0.23	0.01	1e-12	28.1	11.5	30.1	7.6	1.8	1	23
ATRTTAAAATGA	10-ATRTTAAAATGA	12.7807	0.38	0.03	1e-12	22.1	11.8	29	11.6	1.3	1	12.6667
ACTATTTAAAAC	11-ACTATTTAAAAC	14.1401	0.25	0.01	1e-11	30.1	11	33.8	9.8	3.2	1	25
CCTTAAACACCA	12-CCTTAAACACCA	10.4024	0.25	0.01	1e-11	23.1	10.4	31.2	5.8	-0.6	1	25
ATTATTAATCTT	13-ATTATTAATCTT	12.3554	0.2	0.01	1e-10	31.1	9.9	27.3	7.1	10	1	20
CTAGATTTCGAC	14-CTAGATTTCGAC	13.8038	0.2	0.01	1e-10	23	10.9	29.5	5.6	1.8	1.12	20
CSYACCATMTAA	15-CSYACCATMTAA	12.5342	0.2	0.01	1e-10	21.9	10.6	30.1	13.1	10	1	20
GTTTATTTAAGA	16-GTTTATTTAAGA	14.0857	0.2	0.01	1e-10	18.1	10.9	23.8	7.5	-0.7	1	20
WTAGWTTACACA	17-WTAGWTTACACA	12.689	0.38	0.04	1e-10	27.8	8.1	18.4	12.4	1	1	9.5
ATTATTTTAGAC	18-ATTATTTTAGAC	12.3554	0.15	0	1e-09	29.5	13.2	38	0	2.3	1	Inf
VAACACTTTGAG	19-VAACACTTTGAG	12.8259	0.15	0	1e-09	23.8	9.5	15.3	6.7	1	1	Inf
GTGTTTTAAAGA	20-GTGTTTTAAAGA	13.8671	0.18	0	1e-09	16.6	10.8	26.2	8.8	1.3	1	Inf
ATTATTTTKGAG	21-ATTATTTTKGAG	11.8977	0.4	0.05	1e-09	21.5	10.6	24.3	12.1	0.5	1.06	8
GGGTATATATTT	22-GGGTATATATTT	14.4742	0.18	0.01	1e-07	22.4	9.9	17.3	15.6	-0.4	1	18
CTCATAATGGTG	23-CTCATAATGGTG	11.6486	0.2	0.02	1e-06	27.8	11.8	19.5	8.4	0.7	1	10
AGTTCAGGTATT	24-AGTTCAGGTATT	10.4095	0.13	0	1e-05	27.6	7.6	11	2.4	0.6	1	Inf
TGAATATTGTCG	25-TGAATATTGTCG	10.4095	0.13	0.01	0.0001	22.4	8.5	30.2	4.7	2	1	13
AATATTTA	1-AATATTTA	7.1116	17.1	13.46	1e-10	24.7	13	25	14	-0.2	1.09	1.27043
CCATTCGG	2-CCATTCGG	9.23674	0.15	0.01	1e-07	24.3	9.9	17.5	7.5	-1	1	15
GGCGATAT	3-GGCGATAT	6.83832	3.13	1.89	1e-07	23.8	12.6	24.5	13.8	0.3	1.02	1.65608
GKTGTACA	4-GKTGTACA	6.16385	3.38	2.12	1e-06	25.3	12	24.7	13.6	0.1	1.09	1.59434
SGGAWTGC	5-SGGAWTGC	9.55305	0.3	0.05	1e-06	23.2	6.2	22.9	16.5	0	1	6
TAGGGTAT	6-TAGGGTAT	8.23695	0.28	0.05	0.0001	26.7	13.3	25.8	16.1	-1.4	1	5.6
ATGACCCT	7-ATGACCCT	8.23695	0.23	0.04	0.0001	24.2	9.4	23.6	17.5	-1.8	1	5.75

### Sheet: oxonly_AHL15peaks_homermotif
Sequence	Motif_name	Log_Pvalue_enrichment	perc_targets	perc_BG	p_value	Tpos	Tstd	Bpos	Bstd	StrandBias	Multiplicity	targets_over_BG
GCATGCTAGA	1-GCATGCTAGA	10351676	26	1	1e-18	254	121	337	3	1	106	26
GTGCTATAAG	2-GTGCTATAAG	11165137	18	1	1e-14	30	141	15	108	-2	108	18
TCYATCCGAC	3-TCYATCCGAC	9755245	18	1	1e-12	255	126	352	11	-3	1	18
CCCACACATT	4-CCCACACATT	9245872	23	2	1e-11	309	86	216	203	0	1	11.5
GAAGAATTCT	5-GAAGAATTCT	9639151	58	15	1e-11	281	127	244	112	-8	1	3.86666666666667
ACGTCCGAAG	6-ACGTCCGAAG	11236213	12	0	1e-11	244	141	25	0	0	1	Inf
TAGAGGGGTG	7-TAGAGGGGTG	7534124	73	23	1e-11	261	127	242	119	6	1	3.17391304347826
AAATAATCTT	8-AAATAATCTT	6721689	1834	153	1e-10	251	123	25	132	0	107	1.19869281045752
TCATAGGATG	9-TCATAGGATG	10071457	32	5	1e-10	252	119	244	14	-12	1	6.4
ACATGTCCAC	10-ACATGTCCAC	10202284	24	3	1e-10	226	132	20	99	5	106	8
ATATTTGCTG	11-ATATTTGCTG	8811563	49	13	1e-09	186	111	277	129	0	103	3.76923076923077
ATAATGACAT	12-ATAATGACAT	9493126	94	38	1e-09	261	124	256	14	2	1	2.47368421052632
AAACTCCTAC	13-AAACTCCTAC	11292222	15	1	1e-08	209	76	229	134	12	1	15
GGAAAKCACT	14-GGAAAKCACT	9556833	35	8	1e-08	205	102	253	119	3	1	4.375
AAAAATCCGA	15-AAAAATCCGA	9044663	17	2	1e-08	277	99	144	75	8	1	8.5
GTTTCAAAAC	16-GTTTCAAAAC	9363046	82	34	1e-08	277	123	247	113	-1	1	2.41176470588235
TTTGTCCAAC	17-TTTGTCCAAC	5444713	784	617	1e-07	25	118	251	129	1	102	1.27066450567261
GGTAGAAAAT	18-GGTAGAAAAT	10044748	14	1	1e-06	294	107	444	19	18	1	14
AAAGTGCATG	19-AAAGTGCATG	11080658	15	2	1e-06	264	136	283	96	10	1	7.5
ACTGAATATC	20-ACTGAATATC	11715638	12	1	1e-06	25	14	219	38	-7	1	12
TGGCTAGCAG	21-TGGCTAGCAG	8874037	12	1	1e-06	209	94	272	93	0	1	12
AGCTTAAAAG	22-AGCTTAAAAG	10296193	9	1	1e-06	31	111	19	95	1	1	9
GAAATTAACT	23-GAAATTAACT	11480301	29	8	1e-05	249	134	269	131	8	1	3.625
CGTGCAATGT	24-CGTGCAATGT	643435	207	136	1e-05	256	117	262	131	0	101	1.52205882352941
ATGACAAACT	25-ATGACAAACT	11938782	12	1	1e-05	25	131	292	84	7	1	12
ATCCATCCGACG	1-ATCCATCCGACG	9817689	18	0	1e-18	208	152	139	8	5	1	Inf
TSGTGAGMTATT	2-TSGTGAGMTATT	11212873	24	1	1e-15	269	124	232	144	11	1	24
TGACTAACTCAA	3-TGACTAACTCAA	13392491	15	0	1e-14	25	93	14	65	6	1	Inf
TACTCCTACAGA	4-TACTCCTACAGA	13021886	14	0	1e-12	232	76	44	0	18	1	Inf
TATAAATGTTTA	5-TATAAATGTTTA	1224103	59	14	1e-12	199	108	27	132	-5	1	4.21428571428571
GACCAAAACTAT	6-GACCAAAACTAT	1313819	21	2	1e-10	177	92	375	54	-8	1	10.5
GACAAATAMAAT	7-GACAAATAMAAT	11997185	65	19	1e-10	238	126	267	129	-1	102	3.42105263157895
TATAAAACCTTT	8-TATAAAACCTTT	12729377	32	5	1e-10	286	115	269	121	1	1	6.4
TAKAATTCCAAG	9-TAKAATTCCAAG	11121229	14	1	1e-10	308	84	242	55	18	1	14
TTGTCATGCATC	10-TTGTCATGCATC	10980028	26	3	1e-10	278	123	247	76	5	1	8.66666666666667
ACCATTCTAGAT	11-ACCATTCTAGAT	10551264	27	4	1e-10	289	106	227	117	3	1	6.75
TTAAATAGAYAA	12-TTAAATAGAYAA	126513	11	0	1e-09	319	109	427	13	-13	1	Inf
ACAAAAAACCAT	13-ACAAAAAACCAT	11029224	11	0	1e-09	237	129	238	113	-4	1	Inf
TACCTCTTTGAC	14-TACCTCTTTGAC	14083041	11	0	1e-09	204	128	12	0	13	1	Inf
GACCAGGCCAMT	15-GACCAGGCCAMT	10753146	12	1	1e-08	224	129	198	141	-7	1	12
GAAAAAGTCTTA	16-GAAAAAGTCTTA	13847068	12	0	1e-08	251	88	285	76	7	1	Inf
GATTAATTATCG	17-GATTAATTATCG	13819346	14	1	1e-08	278	123	302	69	3	1	14
TCATATAATCTG	18-TCATATAATCTG	13364592	2	2	1e-08	271	128	33	148	-2	1	10
ACAATATTATTT	19-ACAATATTATTT	9245258	489	349	1e-08	241	116	249	13	2	103	1.40114613180516
AGAGATACATGC	20-AGAGATACATGC	10914562	23	3	1e-08	263	97	258	136	1	1	7.66666666666667
ACCTTTCATCCA	21-ACCTTTCATCCA	11318003	12	1	1e-07	31	93	366	74	16	1	12
CTAACAATCCTA	22-CTAACAATCCTA	10409522	11	1	1e-07	243	88	353	43	0	1	11
TTGAGAAATTAA	23-TTGAGAAATTAA	14482218	11	1	1e-07	26	11	121	28	26	1	11
TTCTTAATTTGT	24-TTCTTAATTTGT	14010256	21	3	1e-07	191	122	263	96	-4	1	7
TTTTAAAACATG	25-TTTTAAAACATG	9716685	175	113	1e-05	253	113	257	122	2	101	1.54867256637168
AATATTCT	1-AATATTCT	5309492	346	3091	1e-10	248	128	251	142	0	117	1.11937884179877
NKAGGRGT	2-NKAGGRGT	4836274	4	9	1e-09	26	12	195	146	-7	1	4.44444444444444
ATGTGCGA	3-ATGTGCGA	5424914	237	141	1e-08	251	126	246	155	-4	1	1.68085106382979
CATGCTAG	4-CATGCTAG	4740985	985	783	1e-08	254	128	248	132	-1	108	1.25798212005109
AACTGTAC	5-AACTGTAC	4170494	581	438	1e-07	262	124	25	138	0	104	1.32648401826484
GGGAGCCC	6-GGGAGCCC	8706866	11	1	1e-07	236	134	218	93	16	1	11
GTCGGATG	7-GTCGGATG	8383774	26	5	1e-06	238	124	225	155	-2	1	5.2
CGTGCAAW	8-CGTGCAAW	6802671	11	56	1e-06	231	134	248	136	-4	1	1.96428571428571
TCGTTCTA	9-TCGTTCTA	8795994	27	7	1e-06	261	131	25	131	-5	1	3.85714285714286
GTCAACGT	10-GTCAACGT	4810577	63	507	1e-05	253	132	245	137	-1	106	1.24260355029586
GAATGGCC	11-GAATGGCC	8236954	9	1	1e-05	232	102	223	6	0	1	9

### Sheet: alloxrep2_AHL15peaks_homermotif
Sequence	Motif_name	Log_Pvalue_enrichment	perc_targets	perc_BG	p_value	Tpos	Tstd	Bpos	Bstd	StrandBias	Multiplicity	targets_over_BG
TAGTTTACAC	1-TAGTTTACAC	9.0619	0.14	0.01	1e-18	26	9.2	18.4	6.3	0.5	1	14
TGCAATCWCG	2-TGCAATCWCG	10.0537	0.13	0.01	1e-16	19.8	9.1	22.4	19.7	1.1	1	13
AATGGTACAA	3-AATGGTACAA	9.92661	0.24	0.03	1e-15	23.7	14.2	24.6	13.1	-0.9	1	8
AGGTAAKATA	4-AGGTAAKATA	9.66071	0.41	0.11	1e-14	25.9	12.1	27.3	15.7	-0.3	1.02	3.72727
AAAGAATATT	5-AAAGAATATT	6.99954	15.03	12.73	1e-13	25.2	12.4	24.8	13.4	0	1.06	1.18068
GAATATAAGT	6-GAATATAAGT	7.80605	1.11	0.55	1e-12	25.1	11.9	26	12.3	-0.2	1	2.01818
TDKTTGSACD	7-TDKTTGSACD	8.66567	1.14	0.57	1e-12	24	12	25.3	13.1	0.2	1.01	2
CATCAATCTT	8-CATCAATCTT	10.4208	0.18	0.02	1e-12	20.3	11.8	23.7	11.5	-1.7	1	9
GAGCATCTCC	9-GAGCATCTCC	10.097	0.18	0.03	1e-11	24.1	11.8	24.6	12.5	0.3	1	6
TTGCTGACAA	10-TTGCTGACAA	9.44189	0.26	0.06	1e-10	23.6	12.8	30.6	7.3	-0.1	1	4.33333
TTGATAGCAC	11-TTGATAGCAC	7.76843	0.74	0.33	1e-10	26.3	12.7	26	12.6	-0.1	1	2.24242
TAAAGTGTAC	12-TAAAGTGTAC	8.77181	0.57	0.23	1e-10	26.1	12	23.7	13.4	0.8	1.01	2.47826
ATTTGATGTG	13-ATTTGATGTG	12.1692	0.15	0.02	1e-10	27.6	11.8	28.3	8.9	-0.7	1	7.5
ATGTGAACCA	14-ATGTGAACCA	9.50229	0.26	0.06	1e-10	24.1	11.5	28.2	11.1	0.3	1	4.33333
TGGGGTCGGC	15-TGGGGTCGGC	6.52913	0.08	0.01	1e-08	27.4	12.3	15.7	5.4	1.2	1	8
TAATACGCAA	16-TAATACGCAA	10.398	0.18	0.04	1e-07	27.6	13.5	31.4	14.6	-0.1	1	4.5
GTGATAATAT	17-GTGATAATAT	10.2962	0.11	0.02	1e-07	28.4	12.2	31.6	10.8	0.2	1	5.5
GTAACTTAAA	18-GTAACTTAAA	12.7027	0.11	0.01	1e-07	27.9	8.4	20.7	16.9	3.6	1	11
TGAAGTCTAA	19-TGAAGTCTAA	10.2962	0.07	0.01	1e-07	21.7	10.4	25.3	17.6	-1	1	7
TACGGCATGT	20-TACGGCATGT	7.25655	0.91	0.53	1e-07	27	11.7	24.3	14.7	-0.1	1.01	1.71698
TTCGACAACT	21-TTCGACAACT	10.303	0.08	0.01	1e-07	24.3	12.3	16	6.2	0.6	1	8
AAGGGTGGCA	22-AAGGGTGGCA	7.39274	0.08	0.01	1e-07	27.4	11.9	32.5	10.1	0	1	8
TTAAAGTTCG	23-TTAAAGTTCG	11.0967	0.12	0.02	1e-06	25.5	13.2	24.1	11.8	1.7	1	6
AGATAAGAGT	24-AGATAAGAGT	10.2962	0.07	0.01	1e-06	26.8	13.2	33.8	4.6	-1.6	1	7
TGACCCTTAT	25-TGACCCTTAT	10.2962	0.07	0.01	1e-06	27.8	12.4	29.8	5.4	-1.6	1	7
AACATCAATCTT	1-AACATCAATCTT	12.8868	0.17	0.01	1e-23	21.6	11.2	24.5	9.9	-1.3	1	17
TTAAACGGCTTT	2-TTAAACGGCTTT	11.5752	0.14	0.01	1e-18	25.8	11.5	12	4.2	0.5	1	14
TCAAAGTDCATC	3-TCAAAGTDCATC	12.069	0.16	0.01	1e-17	19	13.7	24.7	10.2	1.1	1	16
GAAATATATCCC	4-GAAATATATCCC	11.7348	0.18	0.02	1e-17	28.3	11.2	23.6	7.8	0.3	1	9
TGGAGATGCTCT	5-TGGAGATGCTCT	12.0219	0.15	0.01	1e-16	27.4	12.5	23	15.6	0.7	1	15
TAAAAGAATAMG	6-TAAAAGAATAMG	11.0665	0.12	0.01	1e-15	22.6	13	38.9	8.1	-0.6	1	12
GAACTAGATTTC	7-GAACTAGATTTC	11.7286	0.12	0.01	1e-15	23.6	8.1	15.5	1.6	0.2	1	12
AGTTATACTAAG	8-AGTTATACTAAG	8.59511	0.14	0.01	1e-15	24.6	11.2	26.3	10.9	0.2	1	14
AAACTTTTTCAG	9-AAACTTTTTCAG	11.7178	0.18	0.02	1e-14	27.5	10.5	24.2	11	-0.7	1	9
TCACGATAATTT	10-TCACGATAATTT	10.6388	0.12	0.01	1e-13	22.4	12.3	24.4	17.4	0	1	12
AATCATATTTAA	11-AATCATATTTAA	13.2855	0.16	0.02	1e-13	26.3	10.5	21.2	8.9	-0.8	1	8
TCATAGTACAAT	12-TCATAGTACAAT	12.8362	0.15	0.01	1e-12	25.4	12.8	18.5	8.4	1.4	1	15
GAATATACATTT	13-GAATATACATTT	13.6878	0.13	0.01	1e-12	22.9	13	20.2	3.4	0.7	1	13
TAAATCCGTMAC	14-TAAATCCGTMAC	10.9593	0.18	0.03	1e-12	24	12.6	26.3	10	0	1	6
TTTGACACCTGT	15-TTTGACACCTGT	11.6461	0.16	0.02	1e-11	28.7	12.4	23.5	10.7	0	1	8
GATGCTAGTTAT	16-GATGCTAGTTAT	12.7448	0.09	0.01	1e-09	24	9	20.1	4.8	1.4	1	9
TTTGCAATCCCG	17-TTTGCAATCCCG	11.71	0.1	0.01	1e-09	20.8	6.9	19.9	18.8	-0.5	1	10
ATGTGGACATTT	18-ATGTGGACATTT	10.4095	0.08	0.01	1e-08	24.2	11.1	29.4	13.4	0.6	1	8
TAAATACCCTAT	19-TAAATACCCTAT	10.4095	0.08	0.01	1e-08	22.7	11.4	21.4	9.3	3	1	8
AAAGTGCATGGA	20-AAAGTGCATGGA	8.54903	0.08	0.01	1e-08	25.7	11.2	18.6	6.8	1.2	1	8
AGTCATGCATCT	21-AGTCATGCATCT	10.4646	0.09	0.01	1e-08	25.5	10.1	36.7	2.8	0.3	1	9
GAAACTCTGAGA	22-GAAACTCTGAGA	10.4095	0.07	0.01	1e-07	30.3	10.6	22	6.3	1	1	7
TGCATTTGTGGA	23-TGCATTTGTGGA	9.58609	0.15	0.03	1e-06	23.1	13.7	28.1	12.1	1.4	1	5
AHAATATTATTT	24-AHAATATTATTT	8.67786	8.53	7.34	1e-06	24.4	11.7	24.8	13.4	0	1.04	1.16213
TTGTTGCCAACA	25-TTGTTGCCAACA	8.87399	0.1	0.02	1e-06	31.8	8.7	17.6	4.7	1.2	1	5
TGGACGGG	1-TGGACGGG	7.66431	0.21	0.03	1e-13	22.6	12.8	25.7	14.7	-0.1	1	7
TGCCAGCC	2-TGCCAGCC	4.6508	3.14	2.08	1e-13	25.2	12.2	25.7	13.9	0.3	1.04	1.50962
GTACCAHT	3-GTACCAHT	4.98556	6.32	4.85	1e-12	25.4	12.6	24.5	13.7	0.1	1.11	1.30309
AATATTTT	4-AATATTTT	7.4298	12.23	10.2	1e-12	24.5	12.9	25.2	14.4	0	1.05	1.19902
AATGGCCA	5-AATGGCCA	8.78456	0.22	0.04	1e-11	25.1	12.9	22.1	12.6	-0.5	1.08	5.5
TCATGCCG	6-TCATGCCG	8.98661	0.25	0.06	1e-09	25.8	10.3	19.7	13.3	0.2	1	4.16667
CAGTTGGT	7-CAGTTGGT	8.64265	0.44	0.16	1e-09	27.8	12.4	26.1	14.4	0.8	1	2.75
TTGCGACA	8-TTGCGACA	9.04437	0.17	0.03	1e-09	24.5	13.8	24.8	12.4	0	1	5.66667
CTTATATT	9-CTTATATT	4.89031	37.79	35.08	1e-09	25	12.8	24.9	13.9	0	1.21	1.07725
ATGCCGTA	10-ATGCCGTA	7.91016	0.36	0.13	1e-08	29.9	11.9	22.4	14.5	0.4	1.03	2.76923
GTCGGATG	11-GTCGGATG	7.89182	0.12	0.02	1e-08	19.7	10.5	26.2	14	0.4	1	6
GTGCTATA	12-GTGCTATA	6.92854	0.49	0.2	1e-08	23.7	12.7	24.9	13	-0.2	1.04	2.45
CGGTGTAC	13-CGGTGTAC	8.05933	0.32	0.11	1e-08	25.7	14	29.2	16.2	-0.1	1.12	2.90909
GTGAVCCA	14-GTGAVCCA	7.12401	1.22	0.73	1e-08	25	12.8	25.4	13.2	-0.3	1.01	1.67123
CTTAGCTA	15-CTTAGCTA	7.73937	0.73	0.38	1e-07	24.8	13	24.1	13.1	-0.2	1.04	1.92105
CCGCTTAA	16-CCGCTTAA	8.23695	0.07	0.01	1e-07	26.4	13.5	37.1	7.2	1.6	1	7
AACACATC	17-AACACATC	5.07382	2.11	1.5	1e-07	24	12.8	25	13.2	0	1.02	1.40667
GGACGTTG	18-GGACGTTG	9.30906	0.12	0.02	1e-06	30	9.4	27	15	0.4	1	6
CTTTCGGT	19-CTTTCGGT	9.691	0.15	0.03	1e-06	26.1	10.2	25.2	11.8	-0.9	1	5
TTTTGGCG	20-TTTTGGCG	8.52995	0.23	0.08	1e-05	21	13.7	26.5	14.2	0.3	1.07	2.875
TTTTAATA	21-TTTTAATA	9.93922	3.66	2.94	1e-05	25.4	12.7	24.7	14.4	0	1.01	1.2449
GAYAGTCC	22-GAYAGTCC	7.86315	0.11	0.02	1e-05	21.9	11.5	22.5	17.1	0.2	1	5.5
AACTGCCT	23-AACTGCCT	8.23695	0.06	0.01	0.0001	18.6	13.1	28.2	6.1	-0.4	1	6
CATCGGCA	24-CATCGGCA	8.23695	0.05	0.01	0.01	21.8	12.4	25.8	12.5	0	1	5
BCTTATAT	25-BCTTATAT	7.12363	2.3	2.39	1	25.2	15.1	25.9	16	-0.5	1	0.962343
